# Mechanistic insights into the functioning of GMP synthetase: a two-subunit, allosterically regulated, ammonia tunnelling enzyme

**DOI:** 10.1101/2022.02.27.481963

**Authors:** Santosh Shivakumaraswamy, Sanjeev Kumar, Asutosh Bellur, Satya Dev Polisetty, Hemalatha Balaram

## Abstract

Guanosine 5’-monophosphate (GMP) synthetases, enzymes that catalyze the conversion of xanthosine 5’-monophosphate (XMP) to GMP are comprised of two different catalytic units, which are either two domains of a polypeptide chain or two subunits that associate to form a complex. The glutamine amidotransferase (GATase) unit hydrolyzes glutamine generating ammonia and the ATP pyrophosphatase (ATPPase) unit catalyzes the formation of AMP-XMP intermediate. The substrate-bound ATPPase allosterically activates GATase and the ammonia thus generated is tunnelled to the ATPPase active site where it reacts with AMP-XMP generating GMP. In ammonia tunnelling enzymes reported thus far, a tight complex of the two subunits is observed, while the interaction of the two subunits of *Methanocaldococcus jannaschii* GMP synthetase (MjGMPS) is transient with the underlying mechanism of allostery and substrate channelling largely unclear. Here, we present a mechanistic model encompassing the various steps in the catalytic cycle of MjGMPS based on biochemical experiments, crystal structure and cross-linking mass spectrometry guided integrative modelling. pH dependence of enzyme kinetics establish that ammonia is tunnelled across the subunits with the lifetime of the complex being ≤ 0.5 s. The crystal structure of XMP-bound ATPPase subunit reported herein highlights the role of conformationally dynamic loops in enabling catalysis. The structure of MjGMPS derived using restraints obtained from cross-linking mass spectrometry has enabled the visualization of subunit interactions that enable allostery under catalytic conditions. We integrate the results and propose a functional mechanism for MjGMPS detailing the various steps involved in catalysis.

**Graphical Abstract:** 
