## Supplementary file 2 for "Mechanistic insights into the functioning of GMP synthetase: a two-subunit, allosterically regulated, ammonia tunnelling enzyme"

### Sheet: Information
Supplementary File 2 with the results of mass-spectrometry analysis to identify cross-linked residues
The bands corresponding to MjGATase-MjATPPase heterodimer (AB) and heterotetramer (ABBA) were excised and subjected to in-gel tryptic digestion. The eluted peptides were then subjected to LC-MS/MS analysis. The crosslinked pepties were identified using the program PLink2 and the resullts of the analysis are presented in this spreadsheet. The intra cross-links within MjATPPase (monomer/homodimer) …

### Sheet: MjATPPase intralinks (AB)
List of intra-MjATPPase cross-linked peptides in the heterodimer (AB) complex. Only peptides that were identified in both the replicate experiments are listed.
			Experiment 1 (AB1)							Experiment 2 (AB2)
	Spectrum_Order	Peptide	Unique_Peptide_Number	Spectrum_Number	Score	Precursor_Mass	Peptide_Mass	Precursor_Mass_Error(ppm)		Unique_Peptide_Number	Spectrum_Number	Score	Precursor_Mass	Peptide_Mass	Precursor_Mass_Error(ppm)
1	ATPPase(69)-ATPPase(74)	KGEREEVEKTFR(9)-DKLGLNLIVVDAK(2)	7	238	9.26533	3042.7	3042.68	5.07381		7	176	10.4978	2843.56	2843.55	2.33933
2	ATPPase(85)-ATPPase(93)	LGLNLIVVDAKDR(11)-FLNALKGVTDPEEKR(6)	5	18	3.87574	3279.85	3279.83	6.64485		2	2	3.82701	3123.73	3123.73	0.760949
3	ATPPase(61)-ATPPase(221)	KGEREEVEK(1)-EANAIVEEEVKK(11)	3	18	2.77381	2599.36	2599.35	4.62501		2	25	8.4674	1985.06	1985.05	2.33545
4	ATPPase(69)-ATPPase(221)	EEVEKTFR(5)-EANAIVEEEVKK(11)	3	8	1.18511	2533.32	2533.3	5.8556		3	25	5.4798	2776.44	2776.42	4.06746
5	ATPPase(1)-ATPPase(6)	MFDPK(1)-KFIDEAVEEIKQQISDRK(1)	2	29	6.86885	2950.54	2950.52	4.992		3	37	11.6208	2950.53	2950.52	1.60107
6	ATPPase(1)-ATPPase(174)	MFDPK(1)-LLAKELGLPDSIVYR(4)	2	12	5.45266	2461.35	2461.34	3.81824		2	11	11.7046	2589.44	2589.44	3.00258
7	ATPPase(142)-ATPPase(302)	IKSHHNVALPHGMVLEVVEPLRELYKDEVR(2)-VVFDITDKPPATIEFE(8)	2	28	5.27286	5465.92	5465.88	6.27145		2	4	5.05046	4433.37	4433.36	3.79306
8	ATPPase(61)-ATPPase(69)	KGER(1)-EEVEKTFR(5)	2	26	2.60735	1663.87	1663.86	2.59997		2	60	9.93965	1663.86	1663.86	-0.078131
9	ATPPase(103)-ATPPase(140)	KIIGK(1)-AEVLVQGTIAPDWIETQGKIK(19)	2	3	1.91186	2991.72	2991.71	3.62568		1	3	13.5839	2991.72	2991.71	1.90493
10	ATPPase(101)-ATPPase(103)	GVTDPEEKR(8)-KIIGK(1)	2	5	1.04374	1725.99	1725.97	6.68608		1	15	4.25768	1725.97	1725.97	-0.565478
11	ATPPase(166)-ATPPase(302)	ELYKDEVR(4)-VVFDITDKPPATIEFE(8)	1	13	3.29878	3009.55	3009.53	4.49638		1	4	7.98542	3009.54	3009.53	2.46683
12	ATPPase(93)-ATPPase(103)	FLNALKGVTDPEEKR(6)-KIIGK(1)	1	1	3.14315	2412.4	2412.39	7.08883		1	5	7.12147	2412.4	2412.39	4.41969
13	ATPPase(23)-ATPPase(48)	KAIIALSGGVDSSVAAVLTHK(1)-AIGDKLTAVFVDTGLMR(5)	1	2	2.41087	3981.25	3981.21	10.1148		1	2	8.17303	3981.23	3981.21	4.41549
14	ATPPase(166)-ATPPase(174)	ELYKDEVR(4)-LLAKELGLPDSIVYR(4)	1	7	1.50375	2875.61	2875.58	8.41812		1	4	3.57235	2875.59	2875.58	2.44437
15	ATPPase(222)-ATPPase(283)	KANLDKDLWQYFAVVLDCK(1)-ISKR(3)	1	6	1.0984	2966.59	2966.58	4.47586		1	8	4.12954	2966.59	2966.58	1.57353
16	ATPPase(245)-ATPPase(283)	ATGVKGDER(5)-ISKR(3)	1	1	0.664212	1572.88	1572.87	4.63166		1	11	3.76675	1572.88	1572.87	3.19035
17	ATPPase(61)-ATPPase(74)	KGEREEVEKTFR(1)-DKLGLNLIVVDAKDR(2)	1	1	0.437355	3469.91	3469.89	4.4866		3	3	1.74426	2638.47	2638.47	-0.241428
18	ATPPase(283)-ATPPase(302)	ISKR(3)-VVFDITDKPPATIEFE(8)	1	10	0.435807	2461.33	2461.32	4.83195		1	19	2.70735	2461.33	2461.32	2.10009
19	ATPPase(174)-ATPPase(221)	LLAKELGLPDSIVYR(4)-EANAIVEEEVKK(11)	1	1	0.186271	3182.78	3182.76	7.81178		1	2	6.11391	3182.76	3182.76	1.18262
20	ATPPase(221)-ATPPase(283)	EANAIVEEEVKKANLDKDLWQYFAVVLDCK(11)-ISKR(3)	1	1	0.110138	4179.2	4179.17	8.83549		1	2	0.371217	4179.2	4179.17	8.65316

### Sheet: MjGATase intralinks (AB)
List of intra-MjGATase cross-linked peptides in the heterodimer (AB) complex. Only peptides that were identified in both the replicate experiments are listed.
			Experiment 1 (AB1)							Experiment 2 (AB2)
	Spectrum_Order	Peptide	Unique_Peptide_Number	Spectrum_Number	Score	Precursor_Mass	Peptide_Mass	Precursor_Mass_Error(ppm)		Unique_Peptide_Number	Spectrum_Number	Score	Precursor_Mass	Peptide_Mass	Precursor_Mass_Error(ppm)
1	GATase(107)-GATase(153)	VYVDKENDLFKNVPR(5)-HKTKPIYGVQFHPEVAHTEYGNEILK(2)	7	37	6.62151	5010.62	5010.57	10.0272		4	77	5.82836	5009.61	5009.58	5.48888
2	GATase(1)-GATase(42)	MIVILDNGGQYVHR(1)-IVPNTTPLEEIESNKEVK(15)	3	84	10.5074	3792.01	3791.99	5.63583		2	72	11.6155	3792	3791.99	2.31013
3	GATase(1)-GATase(45)	MIVILDNGGQYVHR(1)-IVPNTTPLEEIESNKEVKGIILSGGPDIEK(18)	3	68	6.01897	4971.66	4971.64	4.70509		2	34	7.70816	3306.8	3306.78	6.18367
4	GATase(45)-GATase(186)	IVPNTTPLEEIESNKEVKGIILSGGPDIEK(18)-VCGYKFE(5)	2	34	2.12671	4259.23	4259.2	5.18501		3	56	9.11337	2594.35	2594.34	3.84375
5	GATase(42)-GATase(186)	IVPNTTPLEEIESNKEVKGIILSGGPDIEK(15)-VCGYKFE(5)	2	7	0.700693	4260.22	4260.19	8.60478		4	29	3.54702	4615.43	4615.4	7.27261
6	GATase(1)-GATase(186)	MIVILDNGGQYVHR(1)-VCGYKFE(5)	1	56	9.27032	2654.32	2654.31	4.84005		1	49	10.6892	2654.32	2654.31	2.07587
7	GATase(113)-GATase(181)	VYVDKENDLFKNVPR(11)-NFCKVCGYKFE(4)	1	26	5.19612	3425.67	3425.65	4.79091		1	37	15.1328	3425.66	3425.65	2.41005
8	GATase(113)-GATase(186)	VYVDKENDLFKNVPR(11)-VCGYKFE(5)	1	23	2.65219	2876.43	2876.42	5.1811		1	32	8.32247	2876.42	2876.42	2.6161
9	GATase(1)-GATase(181)	MIVILDNGGQYVHR(1)-NFCKVCGYKFE(4)	1	1	2.44903	3204.56	3204.53	10.0757		1	4	8.52746	3203.56	3203.55	3.15837
10	GATase(1)-GATase(27)	MIVILDNGGQYVHR(1)-SLKYIGVSSKIVPNTTPLEEIESNKEVK(10)	1	1	1.95596	5010.72	5010.67	8.73555		1	1	0.681337	5011.69	5011.66	7.08488
11	GATase(57)-GATase(126)	GIILSGGPDIEKAK(12)-EFNAWASHKDEVK(9)	1	5	1.7881	3095.62	3095.6	5.70196		1	7	7.43108	3095.61	3095.6	2.27064
12	GATase(107)-GATase(155)	VYVDKENDLFK(5)-HKTKPIYGVQFHPEVAHTEYGNEILK(4)	1	4	1.65129	4543.34	4543.32	4.40317		2	18	5.40588	4543.33	4543.32	2.9725
13	GATase(27)-GATase(45)	SLKYIGVSSKIVPNTTPLEEIESNK(10)-EVKGIILSGGPDIEK(3)	1	1	0.215317	4750.61	4750.58	6.94947		1	2	1.37837	4750.59	4750.58	2.52895
14	GATase(107)-GATase(186)	VYVDKENDLFKNVPR(5)-VCGYKFE(5)	1	2	0.150253	2876.43	2876.42	5.8552		1	9	3.79052	2876.42	2876.42	2.47078

### Sheet: MjATPPase intralinks (ABBA)
List of intra-MjATPPase cross-linked peptides in the heterotetramer (ABBA) complex. Only peptides that were identified in both the replicate experiments are listed.
			Experiment 1 (ABBA1)							Experiment 2 (ABAB2)
	Spectrum_Order	Peptide	Unique_Peptide_Number	Spectrum_Number	Score	Precursor_Mass	Peptide_Mass	Precursor_Mass_Error(ppm)		Unique_Peptide_Number	Spectrum_Number	Score	Precursor_Mass	Peptide_Mass	Precursor_Mass_Error(ppm)
1	ATPPase(69)-ATPPase(74)	EEVEKTFR(5)-DKLGLNLIVVDAK(2)	7	256	22.7677	2572.44	2572.42	6.45034		7	355	35.6389	3042.71	3042.68	7.90881
2	ATPPase(61)-ATPPase(74)	KGEREEVEKTFR(1)-DKLGLNLIVVDAKDR(2)	5	6	4.95843	3469.91	3469.89	5.08056		5	19	25.8645	2638.48	2638.47	6.87293
3	ATPPase(69)-ATPPase(221)	EEVEKTFR(5)-EANAIVEEEVKK(11)	3	23	12.9131	2533.32	2533.3	5.59151		5	31	17.7473	2533.32	2533.3	6.05534
4	ATPPase(61)-ATPPase(221)	KGEREEVEK(1)-EANAIVEEEVKK(11)	2	23	13.6263	2599.36	2599.35	7.21758		3	35	17.4863	2599.36	2599.35	6.05729
5	ATPPase(69)-ATPPase(85)	EEVEKTFR(5)-LGLNLIVVDAKDR(11)	2	3	4.42639	2600.43	2600.43	2.03466		1	3	0.142527	3070.7	3070.69	3.28591
6	ATPPase(1)-ATPPase(174)	MFDPKK(1)-LLAKELGLPDSIVYR(4)	1	15	36.9136	2589.45	2589.44	6.3929		2	20	23.3443	2589.45	2589.44	5.77346
7	ATPPase(166)-ATPPase(302)	ELYKDEVR(4)-VVFDITDKPPATIEFE(8)	1	24	16.8757	3009.55	3009.53	5.65403		2	23	22.5172	3009.56	3009.53	7.12602
8	ATPPase(174)-ATPPase(221)	LLAKELGLPDSIVYR(4)-EANAIVEEEVKK(11)	1	5	16.4056	3182.78	3182.76	8.37796		1	11	20.1486	3182.78	3182.76	8.11938
9	ATPPase(245)-ATPPase(302)	ATGVKGDER(5)-VVFDITDKPPATIEFE(8)	1	8	13.2932	2890.49	2890.47	6.61103		2	18	23.4555	2890.49	2890.47	7.64097
10	ATPPase(166)-ATPPase(174)	ELYKDEVR(4)-LLAKELGLPDSIVYR(4)	1	16	12.1544	2875.6	2875.58	6.27351		1	16	13.4894	2875.61	2875.58	8.21469
11	ATPPase(221)-ATPPase(302)	EANAIVEEEVKK(11)-VVFDITDKPPATIEFE(8)	1	3	9.95672	3316.72	3316.71	4.88888		1	13	23.4187	3316.74	3316.71	8.23196
12	ATPPase(93)-ATPPase(103)	FLNALKGVTDPEEK(6)-RKIIGK(2)	1	4	6.64657	2412.4	2412.39	6.80322		1	7	31.5259	2412.41	2412.39	7.9212
13	ATPPase(142)-ATPPase(302)	IKSHHNVALPHGMVLEVVEPLR(2)-VVFDITDKPPATIEFE(8)	1	1	6.22991	4433.38	4433.36	6.01914		2	61	22.2909	4433.39	4433.36	7.86808
14	ATPPase(85)-ATPPase(93)	LGLNLIVVDAKDR(11)-FLNALKGVTDPEEK(6)	1	2	4.98831	3123.75	3123.73	6.43461		2	8	19.6757	3279.85	3279.83	6.29971
15	ATPPase(1)-ATPPase(61)	MFDPKK(1)-KGEREEVEK(1)	1	2	4.62829	2006.03	2006.03	3.87732		2	4	0.337069	2006.03	2006.03	3.79507
16	ATPPase(48)-ATPPase(85)	AIGDKLTAVFVDTGLMR(5)-DKLGLNLIVVDAKDR(13)	1	1	1.58006	3613.97	3613.99	-3.95989		1	1	0.219428	3613.97	3613.99	-3.97345
17	ATPPase(166)-ATPPase(245)	ELYKDEVR(4)-ATGVKGDEREYNWIVALR(5)	1	1	0.273616	3265.71	3265.69	8.9237		1	1	0.312476	3265.72	3265.69	9.91369

### Sheet: MjGATase intralinks (ABBA)
List of intra-MjGATase cross-linked peptides in the heterotetramer (ABBA) complex. Only peptides that were identified in both the replicate experiments are listed.
			Experiment 1 (ABBA1)							Experiment 2 (ABAB2)
	Spectrum_Order	Peptide	Unique_Peptide_Number	Spectrum_Number	Score	Precursor_Mass	Peptide_Mass	Precursor_Mass_Error(ppm)		Unique_Peptide_Number	Spectrum_Number	Score	Precursor_Mass	Peptide_Mass	Precursor_Mass_Error(ppm)
1	GATase(1)-GATase(42)	MIVILDNGGQYVHR(1)-IVPNTTPLEEIESNKEVK(15)	2	77	40.4363	3792.01	3791.99	5.37897		2	103	31.2337	3792.01	3791.99	6.17486
2	GATase(45)-GATase(186)	EVKGIILSGGPDIEK(3)-VCGYKFE(5)	2	54	16.9756	2594.36	2594.34	6.77744		4	75	17.158	2594.36	2594.34	6.92854
3	GATase(107)-GATase(155)	VYVDKENDLFKNVPR(5)-HKTKPIYGVQFHPEVAHTEYGNEILK(4)	2	14	16.6267	5009.62	5009.58	7.60203		2	33	11.9289	4543.35	4543.32	7.19188
4	GATase(107)-GATase(153)	VYVDKENDLFKNVPR(5)-HKTKPIYGVQFHPEVAHTEYGNEILK(2)	2	86	16.5089	5009.62	5009.58	7.3042		5	118	25.1411	5009.62	5009.58	7.50661
5	GATase(1)-GATase(45)	MIVILDNGGQYVHR(1)-IVPNTTPLEEIESNKEVKGIILSGGPDIEK(18)	2	15	14.9059	4971.67	4971.64	6.57208		2	92	25.1529	4971.67	4971.64	6.65374
6	GATase(42)-GATase(186)	IVPNTTPLEEIESNKEVKGIILSGGPDIEK(15)-VCGYKFE(5)	2	11	9.34202	4259.23	4259.2	6.81325		3	19	12.1498	4259.24	4259.2	7.78972
7	GATase(1)-GATase(186)	MIVILDNGGQYVHR(1)-VCGYKFE(5)	1	55	29.9695	2654.33	2654.31	7.38572		1	91	37.7519	2654.33	2654.31	7.02141
8	GATase(113)-GATase(181)	VYVDKENDLFKNVPR(11)-NFCKVCGYKFE(4)	1	36	26.3362	3425.67	3425.65	4.46309		2	64	34.7378	3425.67	3425.65	5.59368
9	GATase(113)-GATase(186)	VYVDKENDLFKNVPR(11)-VCGYKFE(5)	1	44	21.2103	2876.44	2876.42	7.05704		1	54	19.6125	2876.44	2876.42	6.83002
10	GATase(57)-GATase(126)	GIILSGGPDIEKAK(12)-EFNAWASHKDEVK(9)	1	7	11.5589	3095.62	3095.6	5.85831		1	7	20.0312	3095.62	3095.6	6.28666
11	GATase(1)-GATase(20)	MIVILDNGGQYVHR(1)-IHRSLKYIGVSSK(6)	1	2	9.00592	3395.87	3395.85	5.81887		2	5	4.35673	2833.55	2833.53	7.12822
12	GATase(1)-GATase(181)	MIVILDNGGQYVHR(1)-NFCKVCGYKFE(4)	1	1	8.71916	3203.57	3203.55	7.70177		1	9	42.7299	3203.58	3203.55	9.17171
13	GATase(107)-GATase(186)	VYVDKENDLFKNVPR(5)-VCGYKFE(5)	1	4	2.47662	2876.44	2876.42	6.78413		1	8	1.27494	2876.44	2876.42	6.77336
14	GATase(126)-GATase(131)	EFNAWASHKDEVK(9)-KVPEGFEILAHSDICQVEAMK(1)	1	1	1.71454	4100.02	4099.98	10.1181		1	2	0.794586	4100.02	4099.98	10.1457

### Sheet: MjATPPase-MjGATase (AB)
List of inter MjATPPase-MjGATase cross-linked peptides in the heterodimer (AB) complex. Only peptides that were identified in both the replicate experiments are listed.
			Experiment 1 (AB1)														Experiment 2 (AB2)
							Details of the Max Score Spectrum					Details of the Spectrum analyzed if other than the Max Score Spectrum									Details of the Max Score Spectrum					Details of the Spectrum analyzed if other than the Max Score Spectrum
	Spectrum_Order	Peptide	Unique_Peptide_Number	Spectrum_Number	Max Score	Next best score	Max Score Spectra	Precursor_Mass	Peptide_Mass	Precursor_Mass_Error(ppm)	Spectrum Analyzed	Score	Precursor_Mass	Peptide_Mass	Precursor_Mass_Error(ppm)		Unique_Peptide_Number	Spectrum_Number	Max Score	Next best score	Max Score Spectra	Precursor_Mass	Peptide_Mass	Precursor_Mass_Error(ppm)	Spectrum Analyzed	Score	Precursor_Mass	Peptide_Mass	Precursor_Mass_Error(ppm)
1	ATPPase(6)-GATase(20)	KFIDEAVEEIKQQISDR(1)-SLKYIGVSSK(3)	5	128	17.7809	17.3867	AB1_02.20897.20897.4.0.dta	3266.77	3266.75	5.10813	Max Score Spectrum						6	81	21.5237	20.0834	AB2_01.17260.17260.3.0.dta	2539.4	2539.39	2.5199	AB2_01.20966.20966.5.0.dta	20.0834	3266.76	3266.75	2.12076
2	ATPPase(1)-GATase(20)	MFDPKK(1)-SLKYIGVSSK(3)	5	93	16.3323	15.6317	AB1_07_2.9543.9543.4.0.dta	1984.09	1984.08	5.72355	Max Score Spectrum						6	93	15.5758	15.4578	AB2_01.14144.14144.4.0.dta	1984.08	1984.08	1.00651	Max Score Spectrum
3	ATPPase(302)-GATase(20)	VVFDITDKPPATIEFE(8)-SLKYIGVSSK(3)	2	40	13.0427	12.9383	AB1_07_2.15129.15129.3.0.dta	3039.64	3039.62	7.63089	Max Score Spectrum						2	27	13.3391	12.462	AB2_01.21887.21887.3.0.dta	3039.62	3039.62	2.45228	AB2_01.21940.21940.3.0.dta	12.462	3039.62	3039.62	2.20554
4	ATPPase(16)-GATase(20)	FIDEAVEEIKQQISDR(10)-SLKYIGVSSK(3)	2	18	7.4822	3.33721	AB1_02.23022.23022.4.0.dta	3294.76	3294.74	7.62003	AB1_05.21373.21373.4.0.dta	3.33721	3294.76	3294.74	8.74486		2	15	5.45661	4.11154	AB2_01.23256.23256.4.1.dta	3294.75	3294.74	5.71639	Max Score Spectrum
5	ATPPase(283)-GATase(20)	ISKR(3)-SLKYIGVSSK(3)	2	16	6.28385	6.26696	AB1_05.9044.9044.3.0.dta	1722.03	1722.02	5.3147	Max Score Spectrum						2	11	4.51416	4.05974	AB2_05.8672.8672.3.0.dta	1722.02	1722.02	3.06095	Max Score Spectrum
6	ATPPase(279)-GATase(20)	SLDAMTAHVPEIPFDLLKR(18)-SLKYIGVSSK(3)	1	7	8.36495	6.43941	AB1_07_2.14687.14687.4.0.dta	3371.85	3371.83	7.41823	Max Score Spectrum						1	5	6.456	3.63486	AB2_01.21414.21414.4.0.dta	3371.84	3371.83	3.11552	Max Score Spectrum
7	ATPPase(174)-GATase(20)	LLAKELGLPDSIVYR(4)-SLKYIGVSSK(3)	1	4	3.64161	1.99479	AB1_05.18070.18070.4.1.dta	2905.68	2905.66	5.19503	Max Score Spectrum						1	3	11.3199	6.37479	AB2_01.19616.19616.4.0.dta	2905.67	2905.66	1.79305	Max Score Spectrum
8	ATPPase(261)-GATase(20)	MVKSLDAMTAHVPEIPFDLLKRISK(3)-SLKYIGVSSK(3)	1	2	1.83114	0.879438	AB1_02.20568.20568.6.0.dta	4370.44	4370.4	8.64749	Max Score Spectrum						2	7	10.7866	6.51246	AB2_01.20813.20813.5.0.dta	3730.04	3730.03	1.96701	Max Score Spectrum
9	ATPPase(1)-GATase(1)	MFDPKK(1)-MIVILDNGGQYVHR(1)	2	11	16.9755	6.28528	AB1_07_2.14456.14456.4.2.dta	2517.32	2517.3	6.619	Max Score Spectrum						2	16	6.86172	5.56674	AB2_05.18397.18397.4.1.dta	2517.31	2517.3	3.34366	Max Score Spectrum
10	ATPPase(279)-GATase(102)	SLDAMTAHVPEIPFDLLKR(18)-AEAEEYALTKVYVDKENDLFKNVPR(10)	2	17	7.56011	6.4048	AB1_07_2.15302.15302.5.0.dta	5232.72	5232.68	6.50106	AB1_02.22092.22092.5.0.dta	6.4048	5232.72	5232.68	7.46348		2	9	4.55507	2.24624	AB2_02.21607.21607.4.1.dta	4766.44	4766.42	5.24965	Max Score Spectrum
11	ATPPase(6)-GATase(27)	KFIDEAVEEIKQQISDRK(1)-SLKYIGVSSKIVPNTTPLEEIESNKEVK(10)	2	12	5.41691	1.60975	AB1_02.22425.22425.6.1.dta	5572.01	5571.99	2.32089	Max Score Spectrum						1	2	4.31821	2.16983	AB2_02.22144.22144.6.2.dta	5443.91	5443.9	2.59024	Max Score Spectrum
12	ATPPase(1)-GATase(177)	MFDPKK(1)-TKPIYGVQFHPEVAHTEYGNEILKNFCK(24)	2	26	2.04991	1.91206	AB1_07_2.11259.11259.6.0.dta	4222.14	4222.11	5.80515	Max Score Spectrum						2	31	1.17452	1.03721	AB2_05.14572.14572.6.1.dta	4222.13	4222.11	2.90707	Max Score Spectrum
13	ATPPase(1)-GATase(186)	MFDPKK(1)-VCGYKFE(5)	2	2	0.98642	0.79	AB1_06.11427.11427.3.0.dta	1804.88	1804.86	6.67585	Max Score Spectrum						2	4	6.73335	4.47	AB2_01.19176.19176.2.0.dta	1676.77	1676.77	1.34664	Max Score Spectrum
14	ATPPase(279)-GATase(126)	SLDAMTAHVPEIPFDLLKR(18)-EFNAWASHKDEVK(9)	1	6	12.9643	1.79	AB1_07_2.14014.14014.4.0.dta	3850.98	3850.95	7.82093	Max Score Spectrum						2	8	5.15126	3.27	AB2_01.20482.20482.4.1.dta	3850.95	3850.95	1.22022	Max Score Spectrum
15	ATPPase(1)-GATase(27)	MFDPK(1)-SLKYIGVSSKIVPNTTPLEEIESNKEVK(10)	1	6	6.69804	2.43	AB1_07_2.15354.15354.4.0.dta	4033.16	4033.13	7.64393	Max Score Spectrum						3	8	5.37066	2.74	AB2_01.22271.22271.4.1.dta	4033.14	4033.13	2.24614	Max Score Spectrum
16	ATPPase(302)-GATase(27)	VVFDITDKPPATIEFE(8)-SLKYIGVSSKIVPNTTPLEEIESNKEVK(10)	1	6	4.27988	1.46	AB1_07_2.17116.17116.4.1.dta	5216.79	5216.76	5.73478	Max Score Spectrum						1	1	1.13336	NA	AB2_02.22992.22992.4.1.dta	5215.79	5215.78	1.89674	only one CSM
17	ATPPase(283)-GATase(57)	ISKR(3)-GIILSGGPDIEKAK(12)	1	5	4.24129	3.68	AB1_07_2.8431.8431.4.0.dta	2038.2	2038.19	6.48271	Max Score Spectrum						1	5	2.6457	2.43	AB2_01.12171.12171.4.0.dta	2038.19	2038.19	1.82417	Max Score Spectrum
18	ATPPase(302)-GATase(126)	VVFDITDKPPATIEFE(8)-EFNAWASHKDEVK(9)	1	6	3.48186	3.34	AB1_02.20619.20619.4.2.dta	3518.75	3518.74	4.58488	Max Score Spectrum						1	7	4.54495	3.5	AB2_01.20585.20585.4.0.dta	3518.75	3518.74	4.88727	Max Score Spectrum
19	ATPPase(283)-GATase(186)	ISKR(3)-VCGYKFE(5)	1	2	2.29373	0.66	AB1_07_2.7397.7397.3.1.dta	1542.81	1542.8	5.04927	Max Score Spectrum						1	4	4.4319	1.02	AB2_01.10794.10794.2.0.dta	1542.8	1542.8	3.12743	AB2_05.9682.9682.3.0.dta	1.02	1542.8	1542.8	2.75603
20	ATPPase(283)-GATase(102)	ISKR(3)-AEAEEYALTKVYVDKENDLFKNVPR(10)	1	1	0.164139	NA	AB1_01.17985.17985.5.1.dta	3582.89	3582.87	6.10656	Max Score Spectrum						2	8	1.05787	0.88	AB2_01.16074.16074.5.0.dta	3116.61	3116.6	2.91182	Max Score Spectrum
21	ATPPase(283)-GATase(126)	ISKR(3)-EFNAWASHKDEVK(9)	3	20	1.53816	1.46	AB1_07_2.6541.6541.3.0.dta	2201.15	2201.13	6.32628	AB1_01.11212.11212.3.0.dta	1.46	2201.15	2201.13	5.36223		3	18	2.43448	2.43	AB2_01.9691.9691.3.0.dta	2201.14	2201.13	2.07938	Max Score Spectrum

### Sheet: MjATPPase-MjGATase (ABBA)
List of inter MjATPPase-MjGATase cross-linked peptides in the heterotetramer (ABBA) complex. Only peptides that were identified in both the replicate experiments are listed.
			Experiment 1 (ABBA1)														Experiment 2 (ABAB2)
							Details of the Max Score Spectrum					Details of the Spectrum analyzed if other than the Max Score Spectrum									Details of the Max Score Spectrum					Details of the Spectrum analyzed if other than the Max Score Spectrum
	Spectrum_Order	Peptide	Unique_Peptide_Number	Spectrum_Number	Max Score	Next best score	Max Score Spectra	Precursor_Mass	Peptide_Mass	Precursor_Mass_Error(ppm)	Spectrum Analyzed	Score	Precursor_Mass	Peptide_Mass	Precursor_Mass_Error(ppm)		Unique_Peptide_Number	Spectrum_Number	Max Score	Next best score	Max Score Spectra	Precursor_Mass	Peptide_Mass	Precursor_Mass_Error(ppm)	Spectrum Analyzed	Score	Precursor_Mass	Peptide_Mass	Precursor_Mass_Error(ppm)
1	ATPPase(6)-GATase(20)	KFIDEAVEEIKQQISDR(1)-SLKYIGVSSK(3)	3	84	48.7669	46.8091	ABBA1_01.23429.23429.3.0.dta	3266.77	3266.75	6.38494	ABBA1_01.23345.23345.4.0.dta	46.6415	3266.77	3266.75	6.74676		5	120	43.7408	42.3586	ABBA2_06.14140.14140.3.0.dta	3266.78	3266.75	8.6563	ABBA2_06.14171.14171.5.0.dta	42.3586	3266.78	3266.75	8.08479
2	ATPPase(1)-GATase(20)	MFDPKK(1)-SLKYIGVSSK(3)	3	62	40.8358	37.7788	ABBA1_01.15959.15959.4.0.dta	1984.09	1984.08	4.70444	Max Score Spectrum						6	125	27.532	26.5927	ABBA2_06.9421.9421.3.0.dta	1984.1	1984.08	6.77744	Max Score Spectrum
3	ATPPase(174)-GATase(20)	LLAKELGLPDSIVYR(4)-SLKYIGVSSK(3)	2	34	29.2404	27.1992	ABBA1_01.21944.21944.4.1.dta	2905.68	2905.66	5.77424	ABBA1_01.22001.22001.3.0.dta	27.1992	2905.68	2905.66	6.17828		3	38	22.6338	22.0046	ABBA2_06.13183.13183.4.0.dta	2905.69	2905.66	7.1543	Max Score Spectrum
4	ATPPase(16)-GATase(20)	FIDEAVEEIKQQISDR(10)-SLKYIGVSSK(3)	2	4	14.5362	7.75871	ABBA1_01.25856.25856.4.0.dta	3294.77	3294.74	9.04746	Max Score Spectrum						2	12	5.06579	4.34957	ABBA2_06.15890.15890.4.0.dta	3294.77	3294.74	9.98745	Max Score Spectrum
5	ATPPase(1)-GATase(27)	MFDPKK(1)-SLKYIGVSSKIVPNTTPLEEIESNKEVK(10)	2	3	2.015	0.829248	ABBA1_06.13986.13986.4.0.dta	4161.26	4161.23	7.57132	Max Score Spectrum						1	9	2.72601	2.42064	ABBA2_05.19889.19889.4.0.dta	4033.16	4033.13	5.60457	Max Score Spectrum
6	ATPPase(302)-GATase(20)	VVFDITDKPPATIEFE(8)-SLKYIGVSSK(3)	1	19	33.0288	30.2726	ABBA1_01.24558.24558.3.0.dta	3039.64	3039.62	7.12787	Max Score Spectrum						1	18	24.9386	23.9096	ABBA2_06.15022.15022.3.0.dta	3039.64	3039.62	7.23808	Max Score Spectrum
7	ATPPase(1)-GATase(1)	MFDPKK(1)-MIVILDNGGQYVHR(1)	1	11	32.8951	32.6017	ABBA1_01.23534.23534.4.0.dta	2517.31	2517.3	5.22544	Max Score Spectrum						2	18	18.876	17.3225	ABBA2_06.14240.14240.4.0.dta	2517.32	2517.3	6.96659	Max Score Spectrum
8	ATPPase(279)-GATase(126)	SLDAMTAHVPEIPFDLLKR(18)-EFNAWASHKDEVK(9)	1	4	16.0277	7.27786	ABBA1_01.22903.22903.4.0.dta	3850.97	3850.95	6.2769	Max Score Spectrum						1	16	16.5241	8.14176	ABBA2_06.13812.13812.4.0.dta	3850.97	3850.95	5.03279	ABBA2_02.20607.20607.4.2.dta	8.14176	3850.97	3850.95	5.68172
9	ATPPase(1)-GATase(177)	MFDPKK(1)-TKPIYGVQFHPEVAHTEYGNEILKNFCK(24)	1	27	8.63655	7.387	ABBA1_01.18566.18566.6.1.dta	4222.14	4222.11	6.40959	Max Score Spectrum						3	57	2.29217	1.3552	ABBA2_05.14834.14834.4.0.dta	4222.14	4222.11	6.55643	Max Score Spectrum
10	ATPPase(5)-GATase(20)	MFDPKK(5)-SLKYIGVSSK(3)	1	18	6.35811		ABBA1_01.13818.13818.3.0.dta	2000.09	2000.08	6.16126	Max Score Spectrum						1	5	0.453339	0.313738	ABBA2_07.7655.7655.4.0.dta	2000.09	2000.08	6.42225	Max Score Spectrum
11	ATPPase(222)-GATase(1)	EANAIVEEEVKKANLDK(12)-MIVILDNGGQYVHR(1)	1	1	2.58429		ABBA1_01.22706.22706.4.3.dta	3809	3808.97	8.25709	Max Score Spectrum						1	1	0.121433		ABBA2_07.13050.13050.4.1.dta	3808.02	3807.98	8.4118	Max Score Spectrum
12	ATPPase(1)-GATase(186)	MFDPKK(1)-VCGYKFE(5)	1	1	1.73944		ABBA1_04.14298.14298.2.0.dta	1804.88	1804.86	6.17165	Max Score Spectrum						2	5	24.0166	6.99844	ABBA2_06.10745.10745.3.0.dta	1804.88	1804.86	6.94678	Max Score Spectrum
13	ATPPase(93)-GATase(155)	FLNALKGVTDPEEKR(6)-TKPIYGVQFHPEVAHTEYGNEILK(2)	1	1	0.112436		ABBA1_04.14107.14107.7.0.dta	5040.62	5040.61	1.59366	Max Score Spectrum						1	1	0.148337		ABBA2_04.13336.13336.7.0.dta	5039.62	5039.63	-1.77612	Max Score Spectrum
